# An arthropod-specific TMEM16 protein accelerates olfactory response termination in *Drosophila*

**DOI:** 10.64898/2026.05.21.727025

**Authors:** Ying Lei, Jing Lei, Tianbang Li, Makoto Tominaga, Wynand Van Der Goes Van Naters, Tatsuhiko Kadowaki

**Author notes:** Correspondence: Wynand Van Der Goes Van Naters, School of Biosciences, Cardiff University, Sir Martin Evans Building, Museum Avenue, Cardiff, CF10 3AX, UK, Tatsuhiko Kadowaki, Department of Biosciences and Bioinformatics, School of Science, Xi’an Jiaotong-Liverpool University, 111 Ren’ai Road, Suzhou Dushu Lake Higher Education Town, Jiangsu Province 215123, China. Academy of Pharmacy, Xi’an-Jiaotong Liverpool University, Suzhou Dushu Lake Higher Education Town, Jiangsu Province, 215123, China (Tianbang Li). Thermal Biology Research Group, Nagoya Advanced Research and Development Center, Nagoya City University, Kawasumi 1, Mizuho-cho, Mizuho-ku, Nagoya 467-8601, Japan (Makoto Tominaga).

## Abstract

Rapid termination of odor responses is essential for accurate olfactory coding in insects, where odorant receptors function as ligand-gated ion channels rather than G protein-coupled receptors. However, the mechanisms that restore olfactory receptor neuron (ORN) excitability after stimulation remain poorly understood. Here, we identify DmTMEM16O (CG6938), an arthropod-specific member of the TMEM16 (Anoctamin) family, as a key regulator of ORN response termination in *Drosophila melanogaster*. DmTMEM16O is highly enriched in Orco-positive ORNs in both larval and adult olfactory organs. Loss of DmTMEM16O prolongs odor-evoked neuronal activity, increasing decay time constants and causing persistent depolarization. DmTMEM16O mutant ORNs fail to resolve repeated odor stimulation and show impaired temporal coding, accompanied by reduced behavioral responses to both attractive and aversive odorants. Cell-specific rescue demonstrates that DmTMEM16O acts within ORNs to accelerate response termination. Although DmTMEM16O does not exhibit detectable Ca^2+^-activated chloride channel activity in heterologous cells, our results support a model in which it increases membrane conductance during the decay phase of the response, thereby shortening the membrane time constant and promoting rapid repolarization. This function is consistent with a role for chloride influx in insect ORNs, in contrast to mammalian systems where TMEM16B-mediated chloride efflux amplifies depolarization. Together, our findings identify DmTMEM16O as a lineage-specific regulator of ORN dynamics that enables precise temporal coding in insect olfaction.
