## Supplementary material for "An arthropod-specific TMEM16 protein accelerates olfactory response termination in *Drosophila*": Supplemntary files: Supplementary Table 1.xlsx

### Sheet: Sheet1
Primer	Sequence
DmTMEM16O promoter-5-BamHI	TTTGGATCCACTTCAATTCTTGAATCTCACTTGTATTTC
DmTMEM16O promoter-3-HindIII	TTTAAGCTTCGTCTTCTATCTATGGCGTCATGGAATTCT
IR25a promoter-5	GATTTATGCTTATACACGCAACGT
IR25a promoter-3	TGCGTTTGTTTGTTTGCCCTAAAA
DmTMEM16O-exon 3-gRNA-F	CTTCGAGCGAGCCATAATGTTCCTG
DmTMEM16O-exon 3-gRNA-R	AAACCAGGAACATTATGGCTCGCTC
DmTMEM16O-exon 10-gRNA-F	CTTCGAGCTTGGTACGGTATCCTT
DmTMEM16O-exon 10-gRNA-R	AAACAAGGATACCGTACCAAGCTC
DmTMEM16O-388F	CAGCCAAGACACGTCGAATCGGAT
DmTMEM16O-3094R	CAATCACAAAGGCGTTCGAAACGA
mCherry-5-ClaI	TTTTATCGATATGGTGAGCAAGGGCGAGGAGGA
mCherry-3-XhoI	TTTTCTCGAGCTTGTACAGCTCGTCCATGCCGCCGGT
DmTMEM16O-5-outer	TTCCATGACGCCATAGATAGAAGACG
DmTMEM16O-3-outer	TTTGCTCTGATCCTGGGCCTCACT
DmTMEM16O-5-EcoRI	TTTTGAATTCACCATGAGCAGTCAAGAAGGAA
DmTMEM16O-3-ClaI	TTTTATCGATGGAAACCTCCCAAACCGT
DmTMEM16O-3-Stop-XbaI	TTTCTAGATCAGGAAACCTCCCAAACCGTGGAT
CG10353-5-NotI	TTGCGGCCGCATGGACGAGCGGGAGAGTCTGTACTTC
CG10353-3-HindIII	TTAAGCTTCACGAACGAGGTGGCTTCGTCGCGATTC
CG10353-1448F	CAGTGGTGTTTGCCTTTTCGA
CG10353-3-Stop-HindIII	ATCGATAAGCTTCTACACGAACGAGGTGGCTTCGT
